# Two distinct types of nodes of Ranvier support auditory nerve function in the mouse cochlea

**DOI:** 10.1101/2021.02.07.430087

**Authors:** Clarisse H. Panganiban, Jeremy L. Barth, Junying Tan, Kenyaria V. Noble, Carolyn M. McClaskey, James W. Dias, Kelly C. Harris, Hainan Lang

**Author notes:** Corresponding author:* Dr. Hainan Lang, Department of Pathology and Laboratory Medicine, Medical University of South Carolina, 165 Ashley Avenue, PO BOX 250908, Charleston, SC 29425, USA. Author contributions:* C.H.P. and H.L. designed the research; C.H.P., J.L.B., J.T., K.V.N., C.M., and H.L., performed the research; C.H.P., H.L., K.H, J.D., and J.L.B. analyzed data; and C.H.P. and H.L. wrote the paper.

## Abstract

Glial cells of the auditory nerve regulate formation of the nodes of Ranvier that are needed for regeneration of action potentials and proper hearing function. Here we identify and describe the distinct features of two novel types of Ranvier nodes—the axonal node and the ganglion node—in the mouse auditory nerve that change across the lifespan, including during myelination and postnatal development, and degenerate during aging. Cellular, molecular, and structure-function correlation evaluations revealed that nodal types are critical for different aspects of auditory nerve function. Specifically, the length of the axonal node is associated with neural processing speed and neural synchrony, whereas ganglion node development is associated with amplitude growth of the action potential. Moreover, our data indicate that dysregulation of glial cells and associated degeneration of the ganglion node structure are an important and new mechanism of auditory nerve dysfunction in age-related hearing loss.
