## Supplemental Table 1 for "Two distinct types of nodes of Ranvier support auditory nerve function in the mouse cochlea"

### Sheet: Mixed-effects analysis
Supplemental Table 1_Developmental ABR data analysis
Mixed-effects model (REML)	Matching: Across row
Assume sphericity?	No
Alpha	0.05
Fixed effects (type III)	P value	P value summary	Statistically significant (P < 0.05)?	F (DFn, DFd)	Geisser-Greenhouse's epsilon
Frequency	<0.0001	****	Yes	F (9, 190) = 107.7
Postnatal Day	<0.0001	****	Yes	F (2.611, 217.6) = 1251	0.8702
Frequency x Postnatal Day	<0.0001	****	Yes	F (27, 250) = 5.197
Random effects	SD	Variance
Mouse-Ear	4.857	23.59
Residual	6.546	42.85
Was the matching effective?
Chi-square, df	53.84, 1
P value	<0.0001
P value summary	****
Is there significant matching (P < 0.05)?	Yes
Data summary
Number of columns (Postnatal Day)	4
Number of rows (Frequency)	10
Number of subjects (Mouse-Ear)	200
Number of missing values	320

### Sheet: Multiple comparisons of MEM
Supplemental Table 1_Developmental ABR data analysis
Within each row, compare columns (simple effects within rows)
Number of families	10
Number of comparisons per family	6
Q	0.05
Original FDR method of Benjamini and Hochberg	Mean Diff.	Discovery?	q value	Individual P Value
4kHz
P12 vs. P14	12.14	Yes	0.0003	0.0002
P12 vs. P21	41.86	Yes	0.0002	0.0001
P12 vs. 1M	41.36	Yes	0.0008	0.0007
P14 vs. P21	29.71	Yes	<0.0001	<0.0001
P14 vs. 1M	29.21	Yes	<0.0001	<0.0001
P21 vs. 1M	-0.5	No	0.6783	0.6783
5.6 kHz
P12 vs. P14	10.71	Yes	0.0045	0.0037
P12 vs. P21	48.43	Yes	0.0003	0.0002
P12 vs. 1M	45.93	Yes	0.0028	0.0019
P14 vs. P21	37.71	Yes	<0.0001	<0.0001
P14 vs. 1M	35.21	Yes	<0.0001	<0.0001
P21 vs. 1M	-2.5	No	0.4127	0.4127
8 kHz
P12 vs. P14	22.14	Yes	<0.0001	<0.0001
P12 vs. P21	53.36	Yes	<0.0001	<0.0001
P12 vs. 1M	51.86	Yes	0.0002	0.0001
P14 vs. P21	31.21	Yes	<0.0001	<0.0001
P14 vs. 1M	29.71	Yes	0.0002	0.0002
P21 vs. 1M	-1.5	No	0.6164	0.6164
11.3 kHz
P12 vs. P14	26.79	Yes	<0.0001	<0.0001
P12 vs. P21	52	Yes	0.0008	0.0006
P12 vs. 1M	54.5	Yes	0.0008	0.0007
P14 vs. P21	25.21	Yes	<0.0001	<0.0001
P14 vs. 1M	27.71	Yes	<0.0001	<0.0001
P21 vs. 1M	2.5	No	0.1382	0.1382
16 kHz
P12 vs. P14	21.43	Yes	0.0002	<0.0001
P12 vs. P21	46.14	Yes	0.0003	0.0002
P12 vs. 1M	50.14	Yes	0.0005	0.0004
P14 vs. P21	24.71	Yes	<0.0001	<0.0001
P14 vs. 1M	28.71	Yes	<0.0001	<0.0001
P21 vs. 1M	4	No	0.1679	0.1679
22.6 kHz
P12 vs. P14	23.21	Yes	<0.0001	<0.0001
P12 vs. P21	52.21	Yes	0.0002	0.0002
P12 vs. 1M	57.21	Yes	0.0002	0.0001
P14 vs. P21	29	Yes	<0.0001	<0.0001
P14 vs. 1M	34	Yes	<0.0001	<0.0001
P21 vs. 1M	5	Yes	0.0011	0.0011
32 kHz
P12 vs. P14	21.43	Yes	<0.0001	<0.0001
P12 vs. P21	55.5	Yes	0.0005	0.0004
P12 vs. 1M	59.5	Yes	0.0001	<0.0001
P14 vs. P21	34.07	Yes	<0.0001	<0.0001
P14 vs. 1M	38.07	Yes	<0.0001	<0.0001
P21 vs. 1M	4	No	0.1825	0.1825
40 kHz
P12 vs. P14	10.71	Yes	0.0036	0.003
P12 vs. P21	45	Yes	0.0006	0.0004
P12 vs. 1M	53	Yes	0.0004	0.0002
P14 vs. P21	34.29	Yes	<0.0001	<0.0001
P14 vs. 1M	42.29	Yes	<0.0001	<0.0001
P21 vs. 1M	8	Yes	0.0368	0.0368
45.2 kHz
P12 vs. P14	2.5	Yes	0.0425	0.0425
P12 vs. P21	29.5	Yes	0.0029	0.0024
P12 vs. 1M	40	Yes	0.0008	0.0006
P14 vs. P21	27	Yes	<0.0001	<0.0001
P14 vs. 1M	37.5	Yes	<0.0001	<0.0001
P21 vs. 1M	10.5	Yes	0.0007	0.0004
click
P12 vs. P14	28.57	Yes	<0.0001	<0.0001
P12 vs. P21	55.86	Yes	0.0001	<0.0001
P12 vs. 1M	57.86	Yes	0.0001	<0.0001
P14 vs. P21	27.29	Yes	0.0001	0.0001
P14 vs. 1M	29.29	Yes	0.0001	0.0001
P21 vs. 1M	2	No	0.1679	0.1679
Test details	Mean 1	Mean 2	Mean Diff.	SE of diff.	N1	N2	t	DF
4 kHz
P12 vs. P14	97.86	85.71	12.14	1.742	14	14	6.97	7
P12 vs. P21	97.86	56	41.86	1.541	14	10	27.17	3
P12 vs. 1M	97.86	56.5	41.36	2.83	14	10	14.62	3
P14 vs. P21	85.71	56	29.71	2.562	14	10	11.6	9
P14 vs. 1M	85.71	56.5	29.21	2.995	14	10	9.754	9
P21 vs. 1M	56	56.5	-0.5	1.167	10	10	0.4286	9
5.6 kHz
P12 vs. P14	93.93	83.21	10.71	2.512	14	14	4.265	7
P12 vs. P21	93.93	45.5	48.43	1.984	14	10	24.41	3
P12 vs. 1M	93.93	48	45.93	4.382	14	10	10.48	3
P14 vs. P21	83.21	45.5	37.71	3.551	14	10	10.62	9
P14 vs. 1M	83.21	48	35.21	3.825	14	10	9.206	9
P21 vs. 1M	45.5	48	-2.5	2.911	10	10	0.8589	9
8 kHz
P12 vs. P14	77.86	55.71	22.14	2.387	14	14	9.278	7
P12 vs. P21	77.86	24.5	53.36	1.492	14	10	35.76	3
P12 vs. 1M	77.86	26	51.86	1.902	14	10	27.26	3
P14 vs. P21	55.71	24.5	31.21	3.471	14	10	8.994	9
P14 vs. 1M	55.71	26	29.71	4.798	14	10	6.193	9
P21 vs. 1M	24.5	26	-1.5	2.892	10	10	0.5188	9
11.3 kHz
P12 vs. P14	77.5	50.71	26.79	1.862	14	14	14.38	7
P12 vs. P21	77.5	25.5	52	3.385	14	10	15.36	3
P12 vs. 1M	77.5	23	54.5	3.745	14	10	14.55	3
P14 vs. P21	50.71	25.5	25.21	2.898	14	10	8.7	9
P14 vs. 1M	50.71	23	27.71	3.611	14	10	7.674	9
P21 vs. 1M	25.5	23	2.5	1.537	10	10	1.627	9
16 kHz
P12 vs. P14	82.14	60.71	21.43	2.67	14	14	8.027	7
P12 vs. P21	82.14	36	46.14	2.012	14	10	22.94	3
P12 vs. 1M	82.14	32	50.14	2.84	14	10	17.66	3
P14 vs. P21	60.71	36	24.71	3.009	14	10	8.213	9
P14 vs. 1M	60.71	32	28.71	2.372	14	10	12.11	9
P21 vs. 1M	36	32	4	2.667	10	10	1.5	9
22.6 kHz
P12 vs. P14	85.71	62.5	23.21	2.169	14	14	10.7	7
P12 vs. P21	85.71	33.5	52.21	2.145	14	10	24.34	3
P12 vs. 1M	85.71	28.5	57.21	2.145	14	10	26.67	3
P14 vs. P21	62.5	33.5	29	3.677	14	10	7.886	9
P14 vs. 1M	62.5	28.5	34	3.612	14	10	9.413	9
P21 vs. 1M	33.5	28.5	5	1.054	10	10	4.743	9
32 kHz
P12 vs. P14	100	78.57	21.43	2.19	14	14	9.786	7
P12 vs. P21	100	44.5	55.5	3.167	14	10	17.53	3
P12 vs. 1M	100	40.5	59.5	2.007	14	10	29.64	3
P14 vs. P21	78.57	44.5	34.07	3.393	14	10	10.04	9
P14 vs. 1M	78.57	40.5	38.07	2.067	14	10	18.42	9
P21 vs. 1M	44.5	40.5	4	2.769	10	10	1.445	9
40 kHz
P12 vs. P14	100	89.29	10.71	2.408	14	14	4.449	7
P12 vs. P21	100	55	45	2.535	14	10	17.75	3
P12 vs. 1M	100	47	53	2.336	14	10	22.69	3
P14 vs. P21	89.29	55	34.29	3.516	14	10	9.752	9
P14 vs. 1M	89.29	47	42.29	2.386	14	10	17.72	9
P21 vs. 1M	55	47	8	3.266	10	10	2.449	9
45.2 kHz
P12 vs. P14	100	97.5	2.5	1.01	14	14	2.475	7
P12 vs. P21	100	70.5	29.5	3.075	14	10	9.593	3
P12 vs. 1M	100	60	40	2.535	14	10	15.78	3
P14 vs. P21	97.5	70.5	27	2.76	14	10	9.782	9
P14 vs. 1M	97.5	60	37.5	1.982	14	10	18.92	9
P21 vs. 1M	70.5	60	10.5	1.893	10	10	5.547	9
click
P12 vs. P14	67.86	39.29	28.57	2.389	14	14	11.96	7
P12 vs. P21	67.86	12	55.86	1.715	14	10	32.57	3
P12 vs. 1M	67.86	10	57.86	1.469	14	10	39.39	3
P14 vs. P21	39.29	12	27.29	4.205	14	10	6.489	9
P14 vs. 1M	39.29	10	29.29	4.553	14	10	6.432	9
P21 vs. 1M	12	10	2	1.333	10	10	1.5	9
