## Supplemental Table 3 for "Two distinct types of nodes of Ranvier support auditory nerve function in the mouse cochlea"

### Sheet: Sheet1
Supplemental Table 3. Node-related and myelin related genes differentially expressed during AN development. Comparison output (DESeq2) is shown for myelin-related genes that are also Node-related genes from RNAseq analysis of auditory nerve development (N=3). Adjusted p-values <0.05 are shown in red.
		P7 vs. P3		P14 vs. P3		P21 vs. P3		P14 vs. P7		P21 vs. P7		P21 vs. P14
Gene symbol	Total counts	p-adjusted (FDR step up)	Fold change	p-adjusted (FDR step up)	Fold change	p-adjusted (FDR step up)	Fold change	p-adjusted (FDR step up)	Fold change	p-adjusted (FDR step up)	Fold change	p-adjusted (FDR step up)	Fold change
Ank3	63100	0.751	1.06	0.138	1.21	0.155	1.2	0.33	1.14	0.347	1.13	0.968	-1.01
Bin1	65700	0.0521	1.12	2.44e-30	1.72	1.48e-43	1.91	2.22e-19	1.54	3.77e-30	1.71	0.096	1.11
Cd9	487000	7.95e-41	3.03	5.14e-34	2.7	1.11e-22	2.23	0.23	-1.12	0.000344	-1.36	0.0883	-1.21
Cdh1	126000	0.0211	1.27	0.696	1.05	0.0506	1.2	0.049	-1.21	0.618	-1.05	0.286	1.15
Cldn5	25700	0.0613	-1.23	0.00223	1.34	0.000818	1.37	1.12e-07	1.65	2e-08	1.69	0.909	1.02
Cntn1	182000	1.01e-05	1.51	1.41e-15	1.98	9.37e-18	2.07	0.00291	1.31	0.000336	1.37	0.77	1.05
Cntn2	44200	0.00648	-1.69	7.78e-11	2.98	3.33e-15	3.7	4.71e-22	5.05	2.42e-28	6.26	0.408	1.24
Cntnap1	71600	0.0894	-1.42	2.86e-07	2.43	3e-06	2.24	5.62e-13	3.46	1.41e-11	3.19	0.799	-1.09
Cntnap2	35300	0.963	1.01	5.01e-10	2.01	9.4e-10	1.98	1.25e-09	1.99	2.14e-09	1.96	0.953	-1.02
Dag1	230000	0.937	-1.02	0.19	1.21	0.0523	-1.31	0.164	1.24	0.0748	-1.29	0.00369	-1.59
Dlg1	66700	0.987	1	0.00791	-1.18	0.0136	-1.16	0.0085	-1.18	0.0139	-1.16	0.916	1.01
Dlg2	102000	0.61	1.09	2.93e-24	3.07	6.39e-34	3.78	8.1e-21	2.83	7.1e-30	3.49	0.188	1.23
Dlg4	44100	0.622	-1.06	0.012	1.27	0.00507	1.29	0.00146	1.35	0.000487	1.38	0.908	1.02
Epb41l3	161000	0.493	-1.05	3.58e-27	1.81	8.32e-38	2.02	9.32e-32	1.91	2.82e-43	2.13	0.168	1.11
Ermn	11600	0.000514	13.5	4.84e-08	41.6	3.26e-07	32.4	0.143	3.07	0.248	2.39	0.851	-1.29
Gjc2	2890	0.00215	5.41	0.000296	6.23	0.00366	4.37	0.831	1.15	0.72	-1.24	0.676	-1.42
Gnpat	58600	0.173	1.07	0.402	1.04	0.778	-1.01	0.577	-1.03	0.0597	-1.08	0.388	-1.05
Kcna1	461000	0.000201	1.95	4.29e-28	5.87	2.89e-24	5.13	2.3e-11	3.01	4.27e-09	2.63	0.627	-1.14
Kcna2	335000	0.0559	1.38	1.53e-31	5.17	2.58e-35	5.67	1.83e-20	3.73	1.44e-23	4.1	0.713	1.1
Kcnab1	14500	0.857	1.03	0.563	1.08	2.82e-09	1.9	0.757	1.05	2.19e-08	1.84	3.48e-06	1.76
Kcnab2	224000	0.00741	1.34	9.97e-146	10.6	1.73e-155	11.4	3.15e-112	7.9	4.94e-121	8.51	0.638	1.08
Kcnq2	74200	0.0945	-1.38	2.45e-09	2.61	5.04e-08	2.39	1.11e-15	3.6	5.87e-14	3.31	0.773	-1.09
Kcnq3	4090	0.246	-1.71	0.265	-1.59	0.216	-1.64	0.885	1.08	0.932	1.04	0.968	-1.03
Kif13b	36300	0.767	1.18	0.248	1.63	0.225	1.65	0.485	1.38	0.442	1.39	0.989	1.01
Mag	132000	5.09e-06	3.37	1.63e-05	2.97	0.0715	1.61	0.694	-1.13	0.00458	-2.09	0.0629	-1.84
Mbp	3170000	4.78e-07	3.32	3e-12	4.75	1.09e-06	2.99	0.166	1.43	0.703	-1.11	0.137	-1.58
Myoc	686	0.285	1.9	0.00257	4.27	0.0382	2.77	0.114	2.25	0.479	1.46	0.557	-1.54
Ncmap	112000	1.71e-23	4.4	4.81e-51	8.61	4.49e-30	5.15	8.23e-06	1.96	0.348	1.17	0.00382	-1.67
Nfasc	193000	0.0203	1.78	2.03e-05	2.53	1.81e-05	2.53	0.148	1.42	0.134	1.42	0.996	-1
Nrcam	51000	0.0845	1.29	0.313	-1.15	0.013	-1.37	0.00226	-1.48	4.38e-06	-1.76	0.343	-1.19
Pard3	30100	0.643	-1.07	7.13e-05	-1.54	3.31e-05	-1.57	0.00128	-1.44	0.000636	-1.46	0.952	-1.01
Pmp22	2310000	2.47e-39	4.22	2.36e-35	3.82	1.46e-12	2.17	0.457	-1.11	1.59e-09	-1.95	4.79e-06	-1.76
Scn1a	85000	0.327	1.23	4.04e-08	2.44	2.2e-08	2.47	4.12e-05	1.99	2.39e-05	2.01	0.978	1.01
Scn1b	108000	0.0228	1.26	8.91e-126	7.6	1.7e-136	8.24	9.17e-99	6.01	2.06e-108	6.52	0.573	1.08
Scn2a	12500	0.000185	-1.83	0.0107	-1.49	0.00619	-1.52	0.231	1.23	0.263	1.21	0.95	-1.02
Scn8a	112000	0.14	-1.29	2.08e-24	4.09	4.7e-33	5.18	2.6e-33	5.29	2.03e-43	6.68	0.249	1.26
Sirt2	175000	7.98e-19	2.39	2.19e-18	2.31	4.86e-09	1.76	0.784	-1.04	0.00226	-1.36	0.028	-1.31
Spock1	51500	0.326	1.64	0.000136	-4.53	6.41e-07	-6.89	3.68e-07	-7.43	3.76e-10	-11.3	0.5	-1.52
Sptan1	793000	0.868	1.05	0.0313	1.5	0.0112	1.59	0.0682	1.43	0.026	1.52	0.867	1.06
Sptbn4	51400	0.787	-1.08	1.44e-20	4.98	1.29e-31	7.4	3.97e-22	5.36	1.18e-33	7.96	0.0902	1.49
Tubb4a	158000	0.00132	2.22	4.6e-08	3.4	0.000174	2.34	0.0869	1.53	0.848	1.05	0.247	-1.45
Ugt8a	243000	5.07e-24	3.69	3.85e-36	4.82	1.04e-20	3.23	0.0596	1.31	0.369	-1.14	0.0126	-1.49
