## Supplemental Table 5 for "Two distinct types of nodes of Ranvier support auditory nerve function in the mouse cochlea"

### Sheet: Sheet1
Supplementary Table 5_Aged_Nodal gene differential expression. DESeq2 output from comparison of aged versus young adult samples is shown. Genes in blue are significantly differentially expressed at padj <0.05.
Symbol	GeneID	Alias	Description	Control: 2512__CTRL-1AN	Control: 2513__CTRL-2AN	Control: 2514__CTRL-3AN	OldAdult: 2527__OAN1_S4	OldAdult: 2528__OAN2_S9	OldAdult: 2529__OAN3_S14	baseMean	log2FoldChange	lfcSE	stat	pvalue	padj
Dag1	13138	D9Wsu13e|DG|Dp427|Dp71	dystroglycan 1	14.7826	14.8679	14.8463	14.2654	14.3415	14.3341	25275.6	-0.831757	0.0808373	-10.2893	7.87771e-25	5.37638e-22
Ank3	11735	2900054D09Rik|AI314020|Ank-3|AnkG|Ankyrin-3|Ankyrin-G	ankyrin 3, epithelial	13.7881	13.6871	13.6327	13.0215	12.9831	13.2591	11378.6	-0.953733	0.143898	-6.62785	3.4061e-11	1.64631e-09
Nfasc	269116	AA387016|D430023G06Rik|NF|mKIAA0756	neurofascin	15.5305	15.5916	15.487	14.8456	14.9035	15.1261	40796.8	-0.892849	0.136455	-6.54315	6.02369e-11	2.62184e-09
Cntnap1	53321	AI841080|Caspr|NCP1|Nrxn4|p190|shm	contactin associated protein-like 1	14.0881	14.0436	14.0685	13.0941	13.3463	13.5802	14404	-1.07464	0.1824	-5.89165	3.82349e-09	9.26653e-08
Scn8a	20273	AI853486|C630029C19Rik|NaCh6|Nav1.6|dmu|med|mnd-2|mnd2|nmf2|nmf335|nmf58|nur14|seal	sodium channel, voltage-gated, type VIII, alpha	14.9571	15.0281	15.0001	13.9909	14.1841	14.5273	27309.5	-1.10171	0.195876	-5.62452	1.86023e-08	3.67778e-07
Kcna2	16490	Akr6a4|ENSMUSG00000074335|Gm10672|Kca1-2|Kv1.2|Mk-2	potassium voltage-gated channel, shaker-related subfamily, member 2	16.4034	16.4293	16.3803	15.741	15.8811	16.0625	75516.9	-0.780463	0.138911	-5.61844	1.92684e-08	3.79189e-07
Kcnq3	110862	-	potassium voltage-gated channel, subfamily Q, member 3	10.1217	10.0659	10.0281	9.27899	9.55041	9.63605	930.58	-0.960723	0.182367	-5.26808	1.37855e-07	2.02242e-06
Dlg4	13385	Dlgh4|PSD-95|PSD95|SAP90|SAP90A	discs, large homolog 4 (Drosophila)	13.1419	13.1012	13.0757	12.3663	12.5308	12.7545	7622.39	-0.844799	0.160408	-5.26657	1.38998e-07	2.03395e-06
Cntn2	21367	D130012K04Rik|TAG-1|Tax	contactin 2	13.7716	13.7204	13.6975	13.029	13.1928	13.4121	11830.6	-0.785287	0.157708	-4.97937	6.37911e-07	7.64865e-06
Ugt8a	22239	AI850488|AW455908|Cgt|Ugt8|mCerGT	UDP galactosyltransferase 8A	14.5889	14.4991	14.486	14.2249	14.318	14.2077	21674.3	-0.43792	0.0928023	-4.71885	2.3718e-06	2.36653e-05
Kcnab2	16498	F5|I2rf5|Kcnb3|kv-beta-2	potassium voltage-gated channel, shaker-related subfamily, beta member 2	15.6232	15.6897	15.6371	14.6989	14.9569	15.3013	43800	-0.936272	0.206708	-4.52943	5.91417e-06	5.21486e-05
Kcna1	16485	AI840627|Kca1-1|Kv1.1|MBK1|Mk-1|Shak|mceph	potassium voltage-gated channel, shaker-related subfamily, member 1	16.3262	16.3742	16.3385	15.936	15.9904	16.1669	75872.6	-0.489161	0.116458	-4.20032	2.66534e-05	0.000190276
Sptbn4	80297	1700022P15Rik|5830426A08Rik|ROSA62|SpbIV|Spnb4|dyn|lnd|nmf261|nmf379|qv	spectrin beta, non-erythrocytic 4	13.7049	13.8665	13.859	13.0619	13.1767	13.544	12493.7	-0.799113	0.191376	-4.17562	2.97175e-05	0.000208401
Scn1b	20266	-	sodium channel, voltage-gated, type I, beta	14.6238	14.6157	14.5578	13.8657	14.0883	14.3538	21778.8	-0.72342	0.18051	-4.00763	6.13301e-05	0.000385846
Sirt2	64383	5730427M03Rik|SIR2L2|Sir2l	sirtuin 2	13.7268	13.7929	13.8183	13.9938	13.9659	13.946	15092.9	0.30346	0.0773401	3.92371	8.71953e-05	0.00052146
Kcnq2	16536	HNSPC|KQT2|Nmf134	potassium voltage-gated channel, subfamily Q, member 2	12.8017	12.9251	12.8609	12.2123	12.3988	12.6451	6609.11	-0.661972	0.173104	-3.82414	0.000131231	0.000740209
Kif13b	16554	5330429L19Rik|6030414C01|AI429803|C130021D12Rik|GAKIN	kinesin family member 13B	12.9311	13.1331	13.0975	12.8513	12.7178	12.7318	7811.07	-0.462067	0.121363	-3.80731	0.000140488	0.000784619
Epb4.1l3	13823	4.1B|DAL1P|Dal1|Epb41l3|NBL3	erythrocyte protein band 4.1-like 3	15.0315	14.9777	14.9883	14.4866	14.6737	14.8116	29671.5	-0.519967	0.139104	-3.73798	0.000185506	0.000998768
Bin1	30948	ALP-1|Amphl|BRAMP-2|SH3P9	bridging integrator 1	13.5837	13.5724	13.5951	13.2259	13.2987	13.4548	11356.3	-0.401362	0.11505	-3.48858	0.000485589	0.00225926
Dlg2	23859	A330103J02Rik|B230218P12Rik|B330007M19Rik|Dlgh2|Gm1197|PSD93	discs, large homolog 2 (Drosophila)	14.4094	14.5943	14.534	14.056	14.1012	14.3655	21239	-0.513576	0.152405	-3.36982	0.000752176	0.00327305
Cd9	12527	Tspan29	CD9 antigen	14.9852	15.037	15.0518	15.3758	15.227	15.1592	36440.9	0.368081	0.110344	3.33575	0.000850705	0.00363141
Cldn5	12741	AI854493|MBEC1|Tmvcf	claudin 5	11.4735	11.351	11.4322	10.9069	11.0104	11.2791	2481.87	-0.542924	0.168315	-3.22565	0.00125689	0.00505065
Cntnap2	66797	5430425M22Rik|Caspr2|mKIAA0868	contactin associated protein-like 2	12.972	12.9096	12.8573	12.442	12.6228	12.7817	7077.64	-0.45299	0.148623	-3.04792	0.00230432	0.00841531
Scn1a	20265	B230332M13|Nav1.1	sodium channel, voltage-gated, type I, alpha	14.3424	14.2646	14.1484	13.8498	13.9166	14.1458	17989.9	-0.428974	0.147835	-2.90172	0.00371122	0.0125016
Mbp	17196	C76307|Hmbpr|R75289|golli-mbp|mld|shi	myelin basic protein	18.3463	18.1513	18.1434	18.3237	18.4848	18.615	337987	0.410348	0.146648	2.79818	0.00513914	0.0164912
Nrcam	319504	Bravo|C030017F07Rik|C130076O07Rik|mKIAA0343	neuronal cell adhesion molecule	12.8526	12.693	12.7465	12.6061	12.617	12.6191	6632.43	-0.245087	0.0950672	-2.57804	0.00993633	0.0286956
Spock1	20745	Spock|Ticn1|testican	sparc/osteonectin, cwcv and kazal-like domains proteoglycan 1	11.714	10.1831	10.5907	10.0451	10.2134	10.2036	1803.53	-0.74659	0.363978	-2.05119	0.0402482	0.0904609
Sptan1	20740	2610027H02Rik|Spna-2|Spna2	spectrin alpha, non-erythrocytic 1	17.3551	17.3752	17.3547	17.1546	17.1841	17.3419	161401	-0.208161	0.103301	-2.01509	0.0438956	0.0966882
Dlg1	13383	B130052P05Rik|Dlgh1|E-dlg/SAP97|SAP-97|SAP97|mKIAA4187	discs, large homolog 1 (Drosophila)	12.9605	13.014	12.9533	13.1245	13.1334	13.0089	8402.26	0.183846	0.0917131	2.00458	0.0450084	0.0986047
Tubb4a	22153	AI325297|M(beta)4|Tubb|Tubb4	tubulin, beta 4A class IVA	14.8978	14.6533	14.6465	14.197	14.6355	14.5969	25462.8	-0.36658	0.190714	-1.92215	0.0545872	0.11504
Pard3	93742	AA960621|AI256638|ASIP|D8Ertd580e|PAR-3|Par3|Pard3a	par-3 family cell polarity regulator	11.9298	11.9894	11.9959	11.7809	11.8928	11.9281	3884.5	-0.167174	0.100308	-1.6666	0.0955938	0.180263
Ermn	77767	A330104H05Rik|AI854460|ermin|mKIAA1189	ermin, ERM-like protein	11.3367	11.0819	11.058	11.1661	11.5432	11.2568	2458.32	0.261708	0.188097	1.39134	0.164122	0.276349
Scn2a1	110876	6430408L10|A230052E19Rik|Nav1.2|Scn2a	sodium channel, voltage-gated, type II, alpha 1	11.2742	11.1681	10.999	11.0065	11.0345	11.0762	2196.82	-0.18547	0.135748	-1.36628	0.171851	0.285852
Ncmap	230822	A330049M08Rik|AA545175|Mp11	noncompact myelin associated protein	13.2737	13.3349	13.2468	13.4404	13.2265	13.4499	10333	0.14492	0.121869	1.18915	0.234382	0.362165
Cntn1	12805	AW495098|CNTN|F3cam	contactin 1	14.939	14.9165	14.8514	14.7921	14.8219	14.9114	30033.7	-0.0956207	0.0896933	-1.06609	0.286385	0.420647
Pmp22	18858	22kDa|Gas-3|HNPP|Tr|trembler	peripheral myelin protein 22	16.7308	16.7385	16.734	16.9029	16.7711	16.7168	111671	0.103777	0.0992918	1.04518	0.295942	0.431201
Mag	17136	Gma|siglec-4a	myelin-associated glycoprotein	13.8404	13.7004	13.6983	13.442	13.8329	13.6218	13337.2	-0.160207	0.161449	-0.992312	0.321045	0.459209
Gjc2	118454	B230382L12Rik|Cx47|Gja12	gap junction protein, gamma 2	9.6823	9.38249	9.57311	9.14574	9.70724	9.52253	741.391	-0.109805	0.241555	-0.454575	0.649415	0.754379
Kcnab1	16497	Akr8a8|Kvbeta1.1|mKv(beta)1	potassium voltage-gated channel, shaker-related subfamily, beta member 1	10.9949	11.208	11.0728	10.8697	11.0107	11.2484	2166.43	-0.0644989	0.175585	-0.367338	0.713367	0.806058
Cdh1	12550	AA960649|E-cad|Ecad|L-CAM|UVO|Um	cadherin 1	14.2035	14.257	14.2865	14.3043	14.2332	14.1722	19408.5	-0.0185218	0.0908755	-0.203815	0.838498	0.896001
Myoc	17926	AI957332|GLC1A|TIGR	myocilin	5.77483	5.77582	5.57308	5.5841	5.70771	5.87719	53.6543	0.0560292	0.344575	0.162604	0.870831	0.918017
Gnpat	14712	AU019525|D1Ertd819e|DHAPAT	glyceronephosphate O-acyltransferase	12.7999	12.8429	12.8499	12.8278	12.8073	12.8755	7303.67	0.0100214	0.0748263	0.133929	0.893459	0.932538
